# Genome of the parasitoid wasp *Diachasma alloeum*, an emerging model for ecological speciation and transitions to asexual reproduction

**DOI:** 10.1101/545277

**Authors:** Eric S. Tvedte, Kimberly K.O. Walden, Kyle E. McElroy, John H. Werren, Andrew A. Forbes, Glen R. Hood, John M. Logsdon, Jeffrey L. Feder, Hugh M. Robertson

**Author notes:** Authors for Correspondence: Eric Tvedte, Institute for Genome Sciences, University of Maryland School of Medicine, Baltimore, MD, 21201. Hugh M. Robertson, Department of Entomology, University of Illinois at Urbana-Champaign, Urbana, IL, 61801. Data deposition: The Raw read data may be accessed on NCBI SRA database and can be accessed via BioProject portals for genome (PRJNA284396) and transcriptome (PRJNA283787) datasets.

## Abstract

Parasitoid wasps are among the most speciose animals, yet have relatively few available genomic resources. We report a draft genome assembly of the wasp *Diachasma alloeum* (Hymenoptera: Braconidae), a host-specific parasitoid of the apple maggot fly *Rhagoletis pomonella* (Diptera: Tephritidae) and a developing model for understanding how ecological speciation can “cascade” across trophic levels. Identification of gene content confirmed the overall quality of the draft genome, and we manually annotated ∼400 genes as part of this study, including those involved in oxidative phosphorylation, chemosensation, and reproduction. Through comparisons to model hymenopterans such as the European honeybee *Apis mellifera* and parasitoid wasp *Nasonia vitripennis*, as well as a more closely related braconid parasitoid *Microplitis demolitor*, we identified a proliferation of transposable elements in the genome, an expansion of chemosensory genes in *D. alloeum* and other parasitoid wasps, and the maintenance of several key genes with known roles in sexual reproduction and sex determination. The *D. alloeum* genome will provide a valuable resource for comparative genomics studies in Hymenoptera as well as specific investigations into the genomic changes associated with ecological speciation and transitions to asexuality.
