## Supplementary File S2 for "Genome of the parasitoid wasp *Diachasma alloeum*, an emerging model for ecological speciation and transitions to asexual reproduction"

### Sheet: busco_summary
	arthropod BUSCOs (1066 total)							hymenoptera BUSCOs (4415 total)
	Complete (S)	Complete (D)	Total Complete (C+D)	Fragmented	Missing			Complete (S)	Complete (D)	Total Complete (C+D)	Fragmented	Missing
D. alloeum	1043	10	1053	7	6		D. alloeum	4132	30	4162	138	115
M. demolitor	1038	19	1057	4	5		M. demolitor	4023	48	4071	172	172
N. vitripennis	1030	8	1038	15	13		N. vitripennis	4094	24	4118	192	105
A. mellifera	1038	6	1044	15	7		A. mellifera	4282	13	4295	58	62
Supplementary File S2. BUSCO summary of D. alloeum and three select hymenopterans.

### Sheet: arth_busco_detailed
	Supplementary File S2. Arthropoda BUSCOs not annotated as Complete (C) in select hymenopterans.
	Pairwise comparisons were made with respect to D. alloeum. Bolded accessions are shared between D. alloeum and M. demolitor. Boxed accessions are shared between D. alloeum and N. vitripennis. Shaded accessions are shared between D. alloeum and A. mellifera.
	Missing
	Diachasma alloeum	Microplitis demolitor	Nasonia vitripennis	Apis mellifera
	EOG090X02ZJ	EOG090X05Z0	EOG090X017M	EOG090X0CAY
	EOG090X07WF	EOG090X08JG	EOG090X02ZJ	EOG090X0EWC
	EOG090X0AQE	EOG090X0AQE	EOG090X05CZ	EOG090X0G8U
	EOG090X0D9B	EOG090X0D9B	EOG090X08ST	EOG090X0GVI
	EOG090X0M0J	EOG090X0N0O	EOG090X0DWF	EOG090X0JX7
	EOG090X0N0O		EOG090X0E8U	EOG090X0ON0
			EOG090X0FQT	EOG090X0P2R
			EOG090X0IC1
			EOG090X0KAD
			EOG090X0KMN
			EOG090X0KPP
			EOG090X0KWJ
			EOG090X0N0O
	Fragmented
	Diachasma alloeum	Microplitis demolitor	Nasonia vitripennis	Apis mellifera
	EOG090X02LT	EOG090X06IP	EOG090X00U2	EOG090X03YC
	EOG090X03DI	EOG090X06Q3	EOG090X021B	EOG090X04NQ
	EOG090X04DO	EOG090X0J63	EOG090X03H5	EOG090X06V5
	EOG090X07I2	EOG090X0MQF	EOG090X04AR	EOG090X0844
	EOG090X09NR		EOG090X04U5	EOG090X09ZA
	EOG090X0A16		EOG090X06E3	EOG090X0ARU
	EOG090X0IKX		EOG090X07SD	EOG090X0CKN
			EOG090X08OG	EOG090X0CWA
			EOG090X09U3	EOG090X0DL4
			EOG090X0CCZ	EOG090X0FJX
			EOG090X0DEX	EOG090X0GAD
			EOG090X0DNU	EOG090X0H1B
			EOG090X0EUO	EOG090X0H7R
			EOG090X0EVF	EOG090X0J87
			EOG090X0FS4	EOG090X0JXR
	Duplicated
	Diachasma alloeum	Microplitis demolitor	Nasonia vitripennis	Apis mellifera
	EOG090X00DN	EOG090X00RF	EOG090X00GC	EOG090X051P
	EOG090X00RF	EOG090X01UY	EOG090X00ST	EOG090X0BVA
	EOG090X02EP	EOG090X02C6	EOG090X07J8	EOG090X0C9F
	EOG090X02RQ	EOG090X03AK	EOG090X09KD	EOG090X0G73
	EOG090X04D9	EOG090X03B0	EOG090X0A1W	EOG090X0GKM
	EOG090X078Z	EOG090X03RJ	EOG090X0DX5	EOG090X0GZE
	EOG090X0CZV	EOG090X03UT	EOG090X0ESN
	EOG090X0DWG	EOG090X04JL	EOG090X0FVK
	EOG090X0EYV	EOG090X06SF
	EOG090X0HC4	EOG090X07AI
		EOG090X09Q6
		EOG090X09SP
		EOG090X0CBU
		EOG090X0CJG
		EOG090X0DK6
		EOG090X0GAD
		EOG090X0GT4
		EOG090X0KPP
		EOG090X0M8U

### Sheet: hym_busco_miss_frag
	Supplementary File S2. Arthropoda BUSCOs not annotated as Complete (C) in select hymenopterans.
	Pairwise comparisons were made with respect to D. alloeum. Bolded accessions are shared between D. alloeum and M. demolitor. Boxed accessions are shared between D. alloeum and N. vitripennis. Shaded accessions are shared between D. alloeum and A. mellifera.
	Missing					Missing
	Diachasma alloeum	Microplitis demolitor	Nasonia vitripennis	Apis mellifera		Total			115
	EOG091B00P4	EOG091B0020	EOG091B00BW	EOG091B01YL		Shared with 1+ species			46
	EOG091B01TN	EOG091B003H	EOG091B00GP	EOG091B04RE		Shared with M.demolitor			38
	EOG091B01W3	EOG091B00HB	EOG091B010Y	EOG091B05RW
	EOG091B020F	EOG091B00IR	EOG091B0173	EOG091B06YM		Fragmented
	EOG091B023C	EOG091B00OT	EOG091B01AR	EOG091B078A		Total			138
	EOG091B02AQ	EOG091B011U	EOG091B01BE	EOG091B07B2		Shared with 1+ species			47
	EOG091B02CC	EOG091B017N	EOG091B01J9	EOG091B08CB		Shared with M.demolitor			40
	EOG091B02DN	EOG091B019E	EOG091B01PI	EOG091B0905
	EOG091B02GN	EOG091B01D8	EOG091B02RY	EOG091B095A		M+F (1+ species)			93
	EOG091B02KE	EOG091B01F6	EOG091B02YV	EOG091B09GA		M+F (total)			253
	EOG091B02LH	EOG091B01GM	EOG091B03CB	EOG091B09VB		%			36.7589
	EOG091B02MQ	EOG091B01JQ	EOG091B0417	EOG091B0A7R
	EOG091B02RK	EOG091B01NP	EOG091B041Q	EOG091B0B3H		M+F (M.demolitor)			78
	EOG091B02XF	EOG091B01TN	EOG091B044C	EOG091B0B6E		M+F (total)			253
	EOG091B033O	EOG091B01V0	EOG091B045F	EOG091B0B6M		%			30.83
	EOG091B0341	EOG091B01X6	EOG091B0485	EOG091B0BDI
	EOG091B0345	EOG091B023C	EOG091B04T8	EOG091B0BIA
	EOG091B036B	EOG091B0256	EOG091B05GP	EOG091B0BKY
	EOG091B03BO	EOG091B02B1	EOG091B064Z	EOG091B0C59
	EOG091B03E5	EOG091B02CC	EOG091B06GQ	EOG091B0C6Y
	EOG091B03FF	EOG091B02G1	EOG091B06NS	EOG091B0D1R
	EOG091B03FZ	EOG091B02KE	EOG091B07AY	EOG091B0D4C
	EOG091B0444	EOG091B02KP	EOG091B07D6	EOG091B0DAK
	EOG091B045Z	EOG091B02O1	EOG091B07IK	EOG091B0DHN
	EOG091B0479	EOG091B02O4	EOG091B07LB	EOG091B0DLC
	EOG091B04DX	EOG091B02OT	EOG091B07S9	EOG091B0DSV
	EOG091B04G8	EOG091B02V4	EOG091B084W	EOG091B0E2E
	EOG091B04JB	EOG091B02XK	EOG091B08BZ	EOG091B0EF6
	EOG091B04KU	EOG091B033O	EOG091B08CR	EOG091B0ETA
	EOG091B0517	EOG091B0345	EOG091B08HJ	EOG091B0EUT
	EOG091B051O	EOG091B03A2	EOG091B08P2	EOG091B0FHQ
	EOG091B0527	EOG091B03D1	EOG091B09DX	EOG091B0FJE
	EOG091B058W	EOG091B03FZ	EOG091B09JF	EOG091B0G7L
	EOG091B05Q2	EOG091B03SK	EOG091B09KH	EOG091B0GJ4
	EOG091B06Q6	EOG091B03TA	EOG091B09QW	EOG091B0GOV
	EOG091B06W5	EOG091B045F	EOG091B09SV	EOG091B0GQQ
	EOG091B06XN	EOG091B0485	EOG091B09WL	EOG091B0GUI
	EOG091B071G	EOG091B049L	EOG091B09WR	EOG091B0I2B
	EOG091B074P	EOG091B04BT	EOG091B0ABK	EOG091B0I6M
	EOG091B076R	EOG091B04GC	EOG091B0AU6	EOG091B0I6O
	EOG091B07D6	EOG091B04GK	EOG091B0AX3	EOG091B0IGJ
	EOG091B07JO	EOG091B04GQ	EOG091B0AZ1	EOG091B0IN0
	EOG091B07LH	EOG091B04QE	EOG091B0B6E	EOG091B0IS5
	EOG091B07MN	EOG091B04R1	EOG091B0B9T	EOG091B0IW2
	EOG091B0852	EOG091B04SV	EOG091B0BQR	EOG091B0JI8
	EOG091B086F	EOG091B051O	EOG091B0BXN	EOG091B0JKN
	EOG091B08DN	EOG091B057I	EOG091B0CGZ	EOG091B0JQA
	EOG091B08E3	EOG091B058G	EOG091B0CIR	EOG091B0JSL
	EOG091B08HJ	EOG091B05CU	EOG091B0CVU	EOG091B0KR3
	EOG091B08IA	EOG091B05WP	EOG091B0D0U	EOG091B0L1V
	EOG091B08JW	EOG091B05YM	EOG091B0D52	EOG091B0L4T
	EOG091B08L2	EOG091B064D	EOG091B0D56	EOG091B0LLB
	EOG091B08XI	EOG091B06DP	EOG091B0DRO	EOG091B0LS6
	EOG091B08YE	EOG091B06GB	EOG091B0DUR	EOG091B0MB7
	EOG091B08Z0	EOG091B06SB	EOG091B0E1F	EOG091B0MBZ
	EOG091B094G	EOG091B06XZ	EOG091B0E2T	EOG091B0N5I
	EOG091B09CZ	EOG091B074F	EOG091B0EGK	EOG091B0NT5
	EOG091B09II	EOG091B0755	EOG091B0EJH	EOG091B0NVC
	EOG091B09P6	EOG091B07IK	EOG091B0EQB	EOG091B0NX5
	EOG091B09X4	EOG091B07MT	EOG091B0FH4	EOG091B0OW3
	EOG091B0ABO	EOG091B07WE	EOG091B0FIA	EOG091B0PHZ
	EOG091B0ATI	EOG091B07YH	EOG091B0FYG	EOG091B0PO9
	EOG091B0AY4	EOG091B080Y	EOG091B0G7L
	EOG091B0B6E	EOG091B086P	EOG091B0GG9
	EOG091B0BKA	EOG091B0897	EOG091B0GP4
	EOG091B0BOV	EOG091B08E3	EOG091B0GQD
	EOG091B0C1R	EOG091B08EY	EOG091B0GXG
	EOG091B0C7J	EOG091B08HJ	EOG091B0HB8
	EOG091B0CE9	EOG091B08L2	EOG091B0HJJ
	EOG091B0CH0	EOG091B08RP	EOG091B0HNI
	EOG091B0CV7	EOG091B08S1	EOG091B0HP7
	EOG091B0D37	EOG091B08Z0	EOG091B0HSR
	EOG091B0DFO	EOG091B08Z4	EOG091B0HXP
	EOG091B0DG7	EOG091B094G	EOG091B0I59
	EOG091B0DGH	EOG091B094I	EOG091B0I6N
	EOG091B0DRA	EOG091B09FT	EOG091B0J1X
	EOG091B0E6C	EOG091B09IB	EOG091B0J8T
	EOG091B0EA6	EOG091B09QD	EOG091B0JL0
	EOG091B0EJ4	EOG091B0A0D	EOG091B0JNA
	EOG091B0ERY	EOG091B0A0E	EOG091B0JO5
	EOG091B0EYN	EOG091B0ABO	EOG091B0JSL
	EOG091B0F7I	EOG091B0AC3	EOG091B0JUM
	EOG091B0FA7	EOG091B0AJ7	EOG091B0KG5
	EOG091B0FEY	EOG091B0AMR	EOG091B0KPN
	EOG091B0FJE	EOG091B0AQQ	EOG091B0KTB
	EOG091B0FPE	EOG091B0AV0	EOG091B0L0J
	EOG091B0FTR	EOG091B0AXN	EOG091B0L1W
	EOG091B0FXK	EOG091B0AXX	EOG091B0LGZ
	EOG091B0G97	EOG091B0AZ8	EOG091B0LKM
	EOG091B0GAT	EOG091B0B6E	EOG091B0M0X
	EOG091B0GRL	EOG091B0B9F	EOG091B0MCD
	EOG091B0HU9	EOG091B0B9R	EOG091B0MFX
	EOG091B0I4S	EOG091B0BLI	EOG091B0MMS
	EOG091B0IQV	EOG091B0BOV	EOG091B0MMW
	EOG091B0IZX	EOG091B0BVO	EOG091B0N3T
	EOG091B0JEG	EOG091B0C1O	EOG091B0N57
	EOG091B0JMD	EOG091B0C1R	EOG091B0N5V
	EOG091B0JSL	EOG091B0C7D	EOG091B0NFY
	EOG091B0JWS	EOG091B0C92	EOG091B0NSN
	EOG091B0K27	EOG091B0CBB	EOG091B0NWQ
	EOG091B0K4I	EOG091B0CJO	EOG091B0O32
	EOG091B0KG0	EOG091B0CV7	EOG091B0OCH
	EOG091B0KXL	EOG091B0CW9	EOG091B0P5Q
	EOG091B0KXX	EOG091B0D37	EOG091B0PGQ
	EOG091B0L40	EOG091B0DFL	EOG091B0PH7
	EOG091B0LGH	EOG091B0DFO
	EOG091B0LQO	EOG091B0DIV
	EOG091B0MCB	EOG091B0DNB
	EOG091B0MZW	EOG091B0DPL
	EOG091B0N6C	EOG091B0DRO
	EOG091B0NJF	EOG091B0E2T
	EOG091B0OGK	EOG091B0E96
	EOG091B0P1G	EOG091B0E98
	EOG091B0P5Q	EOG091B0EA6
	EOG091B0PTV	EOG091B0EF6
		EOG091B0EJ8
		EOG091B0ELS
		EOG091B0ERY
		EOG091B0EVJ
		EOG091B0EWN
		EOG091B0EZT
		EOG091B0F6Y
		EOG091B0F9Z
		EOG091B0FA7
		EOG091B0FES
		EOG091B0FJ4
		EOG091B0FK8
		EOG091B0FRW
		EOG091B0FSO
		EOG091B0FXK
		EOG091B0FYR
		EOG091B0G0X
		EOG091B0GAT
		EOG091B0GHK
		EOG091B0GO2
		EOG091B0GQD
		EOG091B0H8F
		EOG091B0HML
		EOG091B0HQ4
		EOG091B0HSR
		EOG091B0HU9
		EOG091B0HXV
		EOG091B0I4B
		EOG091B0I6N
		EOG091B0I75
		EOG091B0I8E
		EOG091B0IGJ
		EOG091B0IJ6
		EOG091B0IK9
		EOG091B0ILO
		EOG091B0IMK
		EOG091B0IW2
		EOG091B0IYD
		EOG091B0J5U
		EOG091B0JHK
		EOG091B0JMD
		EOG091B0JSL
		EOG091B0K2R
		EOG091B0K4E
		EOG091B0K9R
		EOG091B0KGI
		EOG091B0KXL
		EOG091B0L1D
		EOG091B0L1M
		EOG091B0LGH
		EOG091B0M3X
		EOG091B0MD7
		EOG091B0N6C
		EOG091B0N9E
		EOG091B0NCI
		EOG091B0P1G
		EOG091B0P5Q
	Fragmented
	Diachasma alloeum	Microplitis demolitor	Nasonia vitripennis	Apis mellifera
	EOG091B00C8	EOG091B00EL	EOG091B0074	EOG091B01UF
	EOG091B00E9	EOG091B014Q	EOG091B007F	EOG091B02B2
	EOG091B00MN	EOG091B01I0	EOG091B009N	EOG091B02CT
	EOG091B00YO	EOG091B01UL	EOG091B009Z	EOG091B02IL
	EOG091B017M	EOG091B01Z5	EOG091B00EN	EOG091B02P9
	EOG091B019E	EOG091B0240	EOG091B00FI	EOG091B02SJ
	EOG091B01BA	EOG091B024X	EOG091B00IV	EOG091B02XF
	EOG091B01FD	EOG091B02QK	EOG091B00KQ	EOG091B0349
	EOG091B01GN	EOG091B02QO	EOG091B00OM	EOG091B03R6
	EOG091B01JQ	EOG091B02S8	EOG091B00OW	EOG091B03RP
	EOG091B01NU	EOG091B02S9	EOG091B00YE	EOG091B03UX
	EOG091B01OK	EOG091B02SY	EOG091B011X	EOG091B0493
	EOG091B021Z	EOG091B032N	EOG091B012C	EOG091B04EP
	EOG091B022S	EOG091B0341	EOG091B0134	EOG091B04L8
	EOG091B02IL	EOG091B03BI	EOG091B013E	EOG091B04RS
	EOG091B02O4	EOG091B03DR	EOG091B013H	EOG091B05FK
	EOG091B02QK	EOG091B03L5	EOG091B017H	EOG091B05VW
	EOG091B02QO	EOG091B03LM	EOG091B018M	EOG091B064H
	EOG091B02SY	EOG091B03NF	EOG091B01BW	EOG091B06CN
	EOG091B02V3	EOG091B03QB	EOG091B01I0	EOG091B06JF
	EOG091B02WM	EOG091B0417	EOG091B01ID	EOG091B06VX
	EOG091B02ZQ	EOG091B04BZ	EOG091B01JD	EOG091B07VL
	EOG091B0371	EOG091B04DS	EOG091B01T9	EOG091B085X
	EOG091B037S	EOG091B04DW	EOG091B023H	EOG091B08AN
	EOG091B03BR	EOG091B04EZ	EOG091B024L	EOG091B08IR
	EOG091B03KL	EOG091B04IZ	EOG091B024O	EOG091B08VJ
	EOG091B03M1	EOG091B04M0	EOG091B0267	EOG091B08YH
	EOG091B03QH	EOG091B051U	EOG091B02A2	EOG091B08ZZ
	EOG091B03ZJ	EOG091B053B	EOG091B02CC	EOG091B094G
	EOG091B0417	EOG091B05B9	EOG091B02GA	EOG091B0971
	EOG091B0462	EOG091B05CP	EOG091B02J0	EOG091B09P6
	EOG091B047M	EOG091B05IE	EOG091B02Q2	EOG091B0A64
	EOG091B048F	EOG091B05T3	EOG091B02WL	EOG091B0BFC
	EOG091B048K	EOG091B05V2	EOG091B02WU	EOG091B0BJM
	EOG091B048N	EOG091B05W0	EOG091B030S	EOG091B0BSF
	EOG091B04BX	EOG091B05WS	EOG091B034W	EOG091B0C37
	EOG091B04G9	EOG091B062G	EOG091B035L	EOG091B0CB5
	EOG091B04IX	EOG091B065H	EOG091B0367	EOG091B0CZS
	EOG091B04Q3	EOG091B06AK	EOG091B039V	EOG091B0DOJ
	EOG091B056S	EOG091B06CG	EOG091B03LN	EOG091B0DQ0
	EOG091B05FB	EOG091B06GJ	EOG091B03M6	EOG091B0DWL
	EOG091B05V2	EOG091B06KO	EOG091B03PE	EOG091B0ER9
	EOG091B05WP	EOG091B06VL	EOG091B03WI	EOG091B0F7I
	EOG091B0638	EOG091B06Y6	EOG091B03X1	EOG091B0GKN
	EOG091B069A	EOG091B06YH	EOG091B0415	EOG091B0GL2
	EOG091B06BG	EOG091B0700	EOG091B0455	EOG091B0HDZ
	EOG091B06FA	EOG091B070E	EOG091B0457	EOG091B0HKR
	EOG091B06GB	EOG091B07DH	EOG091B045Z	EOG091B0JB9
	EOG091B06GH	EOG091B07DM	EOG091B046C	EOG091B0JGB
	EOG091B06MH	EOG091B07H8	EOG091B046D	EOG091B0JXQ
	EOG091B06VL	EOG091B07JI	EOG091B04EU	EOG091B0K3V
	EOG091B06X9	EOG091B07OC	EOG091B04GF	EOG091B0L0T
	EOG091B06Y6	EOG091B07PC	EOG091B04MB	EOG091B0L1S
	EOG091B0755	EOG091B07QU	EOG091B04Q3	EOG091B0LD3
	EOG091B0783	EOG091B07XF	EOG091B04R0	EOG091B0LZT
	EOG091B07JI	EOG091B0861	EOG091B04YC	EOG091B0M3X
	EOG091B07PI	EOG091B086V	EOG091B0501	EOG091B0OGK
	EOG091B07RV	EOG091B086W	EOG091B055A	EOG091B0P82
	EOG091B082U	EOG091B08BZ	EOG091B0581
	EOG091B08HY	EOG091B08DB	EOG091B05C9
	EOG091B08S5	EOG091B08EM	EOG091B05HF
	EOG091B08TT	EOG091B08FN	EOG091B05JR
	EOG091B08W2	EOG091B08IM	EOG091B05JS
	EOG091B090H	EOG091B08QB	EOG091B05TA
	EOG091B095V	EOG091B08VJ	EOG091B05XV
	EOG091B09DZ	EOG091B090U	EOG091B0682
	EOG091B09N1	EOG091B091B	EOG091B0683
	EOG091B0A48	EOG091B095V	EOG091B06CG
	EOG091B0A49	EOG091B09AU	EOG091B06FL
	EOG091B0A9I	EOG091B09DY	EOG091B06N5
	EOG091B0AEB	EOG091B09HG	EOG091B06O5
	EOG091B0AS1	EOG091B09VA	EOG091B06PE
	EOG091B0AU7	EOG091B0A11	EOG091B06VO
	EOG091B0AVN	EOG091B0A7I	EOG091B06YM
	EOG091B0AWR	EOG091B0A99	EOG091B0728
	EOG091B0B11	EOG091B0AD0	EOG091B0729
	EOG091B0BFS	EOG091B0ADU	EOG091B074F
	EOG091B0BH7	EOG091B0AEB	EOG091B07BF
	EOG091B0BHV	EOG091B0AIK	EOG091B07BI
	EOG091B0BRD	EOG091B0AR8	EOG091B07FP
	EOG091B0BSR	EOG091B0AVT	EOG091B07HX
	EOG091B0C0B	EOG091B0AYI	EOG091B07K4
	EOG091B0CBB	EOG091B0B36	EOG091B07LD
	EOG091B0CBD	EOG091B0B3X	EOG091B07LM
	EOG091B0CHN	EOG091B0B5O	EOG091B07QU
	EOG091B0CRW	EOG091B0B64	EOG091B07RV
	EOG091B0CW6	EOG091B0BHJ	EOG091B07WT
	EOG091B0CWN	EOG091B0BKN	EOG091B07X0
	EOG091B0D1R	EOG091B0BRD	EOG091B084Z
	EOG091B0D73	EOG091B0C4Q	EOG091B0864
	EOG091B0D83	EOG091B0C5O	EOG091B086D
	EOG091B0DAV	EOG091B0CKN	EOG091B086O
	EOG091B0DF5	EOG091B0CMM	EOG091B08IJ
	EOG091B0DJ8	EOG091B0CW6	EOG091B08IU
	EOG091B0DNB	EOG091B0CX2	EOG091B08JW
	EOG091B0DUA	EOG091B0D1R	EOG091B08LP
	EOG091B0DVI	EOG091B0D39	EOG091B08S6
	EOG091B0E7C	EOG091B0D9Z	EOG091B08XT
	EOG091B0EC5	EOG091B0DB9	EOG091B0938
	EOG091B0EI4	EOG091B0DG7	EOG091B093I
	EOG091B0ES0	EOG091B0DJ8	EOG091B09CR
	EOG091B0F0P	EOG091B0DOJ	EOG091B09T9
	EOG091B0F1E	EOG091B0DPJ	EOG091B0A0P
	EOG091B0FMJ	EOG091B0DS2	EOG091B0A0V
	EOG091B0FYR	EOG091B0DST	EOG091B0A4P
	EOG091B0G0W	EOG091B0E0G	EOG091B0AEE
	EOG091B0G1V	EOG091B0E29	EOG091B0AOK
	EOG091B0GPQ	EOG091B0E9O	EOG091B0AWH
	EOG091B0HKR	EOG091B0EC5	EOG091B0AYI
	EOG091B0HXV	EOG091B0EFM	EOG091B0B9G
	EOG091B0HZX	EOG091B0ES0	EOG091B0BBD
	EOG091B0I7L	EOG091B0F0P	EOG091B0BGQ
	EOG091B0IBM	EOG091B0F6R	EOG091B0BIF
	EOG091B0IJ8	EOG091B0FEY	EOG091B0BLG
	EOG091B0IK9	EOG091B0FHL	EOG091B0BNR
	EOG091B0ITJ	EOG091B0FMJ	EOG091B0BOX
	EOG091B0JG7	EOG091B0FOR	EOG091B0C2S
	EOG091B0JJE	EOG091B0G0W	EOG091B0C5O
	EOG091B0JLC	EOG091B0GJ4	EOG091B0C8R
	EOG091B0JOG	EOG091B0GOE	EOG091B0C8V
	EOG091B0JQA	EOG091B0GRH	EOG091B0CE9
	EOG091B0JUE	EOG091B0GV6	EOG091B0CI2
	EOG091B0KDQ	EOG091B0H29	EOG091B0CK4
	EOG091B0KVH	EOG091B0H7K	EOG091B0CKN
	EOG091B0L35	EOG091B0H7V	EOG091B0CQR
	EOG091B0LJ0	EOG091B0H8A	EOG091B0CVQ
	EOG091B0LJ9	EOG091B0H95	EOG091B0D0T
	EOG091B0LWH	EOG091B0HAR	EOG091B0D83
	EOG091B0LZT	EOG091B0HEL	EOG091B0D90
	EOG091B0M3X	EOG091B0HHK	EOG091B0DNB
	EOG091B0M72	EOG091B0HKR	EOG091B0DXD
	EOG091B0MD7	EOG091B0HQ0	EOG091B0E94
	EOG091B0MHL	EOG091B0HXR	EOG091B0EBE
	EOG091B0MON	EOG091B0I13	EOG091B0EJL
	EOG091B0NCC	EOG091B0I7L	EOG091B0ENL
	EOG091B0NDM	EOG091B0I8Q	EOG091B0ETO
	EOG091B0NON	EOG091B0IN0	EOG091B0EW7
	EOG091B0NU6	EOG091B0ITB	EOG091B0EYJ
		EOG091B0IYX	EOG091B0F3D
		EOG091B0J3B	EOG091B0F3P
		EOG091B0J5B	EOG091B0F49
		EOG091B0JG7	EOG091B0FJV
		EOG091B0JHC	EOG091B0FMJ
		EOG091B0JQA	EOG091B0G0W
		EOG091B0JUE	EOG091B0G3Y
		EOG091B0K27	EOG091B0G8S
		EOG091B0K5F	EOG091B0GAK
		EOG091B0K6I	EOG091B0GB0
		EOG091B0KAM	EOG091B0GQ2
		EOG091B0KCZ	EOG091B0GSO
		EOG091B0KFP	EOG091B0GZX
		EOG091B0KHB	EOG091B0HDQ
		EOG091B0KWH	EOG091B0HDS
		EOG091B0KWW	EOG091B0HEB
		EOG091B0L09	EOG091B0HJ0
		EOG091B0L0T	EOG091B0HKR
		EOG091B0L43	EOG091B0HTB
		EOG091B0LDD	EOG091B0HUO
		EOG091B0LJ9	EOG091B0HXV
		EOG091B0LKL	EOG091B0HYN
		EOG091B0M51	EOG091B0I5G
		EOG091B0MNT	EOG091B0I7Z
		EOG091B0MON	EOG091B0IF1
		EOG091B0NDM	EOG091B0IFA
		EOG091B0NEK	EOG091B0ILW
		EOG091B0NF5	EOG091B0IYG
		EOG091B0NYH	EOG091B0J35
		EOG091B0O6J	EOG091B0J89
		EOG091B0O6M	EOG091B0JCH
		EOG091B0OGK	EOG091B0JLC
		EOG091B0OV1	EOG091B0JNB
		EOG091B0OW3	EOG091B0JOG
			EOG091B0JQA
			EOG091B0JR4
			EOG091B0JS4
			EOG091B0K0U
			EOG091B0K8J
			EOG091B0KJ3
			EOG091B0KWP
			EOG091B0LDD
			EOG091B0LDF
			EOG091B0LH1
			EOG091B0LLS
			EOG091B0LYB
			EOG091B0LZT
			EOG091B0M51
			EOG091B0MCB
			EOG091B0MMM
			EOG091B0NDM
			EOG091B0NJR
			EOG091B0OGK
			EOG091B0P82

### Sheet: hym_duplicate
	Supplementary File S2. Arthropoda BUSCOs not annotated as Complete (C) in select hymenopterans.
	Pairwise comparisons were made with respect to D. alloeum. Bolded accessions are shared between D. alloeum and M. demolitor. Boxed accessions are shared between D. alloeum and N. vitripennis. Shaded accessions are shared between D. alloeum and A. mellifera.
	Duplicated					Duplicated
	Diachasma alloeum	Microplitis demolitor	Nasonia vitripennis	Apis mellifera		Total			30
	EOG091B00HF	EOG091B00T6	EOG091B00YI	EOG091B062G		Shared with 1+ species			5
	EOG091B00QB	EOG091B01EG	EOG091B01HK	EOG091B06T6		Shared with M.demolitor			3
	EOG091B00XK	EOG091B01MB	EOG091B02L8	EOG091B08NC
	EOG091B00YD	EOG091B01PK	EOG091B04QI	EOG091B090J
	EOG091B010X	EOG091B01WA	EOG091B05DA	EOG091B091P
	EOG091B055D	EOG091B01WP	EOG091B05FP	EOG091B0CK5
	EOG091B05TV	EOG091B0219	EOG091B05H3	EOG091B0DDD
	EOG091B05W4	EOG091B03C7	EOG091B05W4	EOG091B0EFZ
	EOG091B06T6	EOG091B03C9	EOG091B070E	EOG091B0I8X
	EOG091B07N0	EOG091B03UA	EOG091B085X	EOG091B0K0J
	EOG091B08NC	EOG091B04EL	EOG091B08A4	EOG091B0L1H
	EOG091B08O3	EOG091B05L3	EOG091B08NC	EOG091B0LHA
	EOG091B09CT	EOG091B05RY	EOG091B08OP	EOG091B0O8Z
	EOG091B09WR	EOG091B067T	EOG091B095V
	EOG091B0ANS	EOG091B06T6	EOG091B09MV
	EOG091B0AV8	EOG091B06VO	EOG091B0CB5
	EOG091B0CWT	EOG091B07D7	EOG091B0CD5
	EOG091B0DF4	EOG091B07PI	EOG091B0CQ6
	EOG091B0FA4	EOG091B07ZQ	EOG091B0GJK
	EOG091B0FTF	EOG091B08EL	EOG091B0KB8
	EOG091B0G8K	EOG091B08J5	EOG091B0KCT
	EOG091B0GSZ	EOG091B08KF	EOG091B0L87
	EOG091B0J53	EOG091B08O3	EOG091B0LWG
	EOG091B0JUM	EOG091B09EU	EOG091B0MKL
	EOG091B0K1V	EOG091B09VB
	EOG091B0KVN	EOG091B09WR
	EOG091B0M05	EOG091B0ADZ
	EOG091B0MNR	EOG091B0AG7
	EOG091B0MVH	EOG091B0ARA
	EOG091B0NCI	EOG091B0BAO
		EOG091B0CAR
		EOG091B0CL4
		EOG091B0COW
		EOG091B0D56
		EOG091B0EIZ
		EOG091B0FY4
		EOG091B0GIP
		EOG091B0HL1
		EOG091B0ING
		EOG091B0IQS
		EOG091B0KCT
		EOG091B0KXK
		EOG091B0L8B
		EOG091B0M4Q
		EOG091B0MRN
		EOG091B0NAF
		EOG091B0NDG
		EOG091B0NND
